# Castanet: a pipeline for rapid analysis of targeted multi-pathogen genomic data

**DOI:** 10.1101/2024.06.28.601013

**Authors:** Richard Mayne, Shannah Secret, Cyndi Geoghegan, Amy Trebes, Kai Kean, Kaitlin Reid, Gu-Lung Lin, M. Azim Ansari, Mariateresa de Cesare, David Bonsall, Ivo Elliott, Paolo Piazza, Anthony Brown, James Bray, Julian C. Knight, Heli Harvala, Judith Breuer, Peter Simmonds, Rory J. Bowden, Tanya Golubchik

## Abstract

**Motivation:** Target enrichment strategies generate genomic data from multiple pathogens in a single process, greatly improving sensitivity over metagenomic sequencing and enabling cost-effective, high throughput surveillance and clinical applications. However, uptake by research and clinical laboratories is constrained by an absence of computational tools that are specifically designed for the analysis of multi-pathogen enrichment sequence data. Here we present the Castanet pipeline: an analysis pipeline for end-to-end processing and consensus sequence generation for use with multi-pathogen enrichment sequencing data. Castanet is designed to work with short-read data produced by existing targeted enrichment strategies, but can be readily deployed on any BAM file generated by another methodology. It is packaged with usability features, including graphical interface and installer script.

**Results:** In addition to genome reconstruction, Castanet reports method-specific metrics that enable quantification of capture efficiency, estimation of pathogen load, differentiation of low-level positives from contamination, and assessment of sequencing quality. Castanet can be used as a traditional end-to-end pipeline for consensus generation, but its strength lies in the ability to process a flexible, pre-defined set of pathogens of interest directly from multi-pathogen enrichment experiments. In our tests, Castanet consensus sequences were accurate reconstructions of reference sequences, including in instances where multiple strains of the same pathogen were present. Castanet performs effectively on standard laptop computers and can process the entire output of a 96-sample enrichment sequencing run (50M reads) using a single batch process command, in *<* 2 h.

**Availability and Implementation:** Source code freely available under GPL-3 license at https://github.com/MultipathogenGenomics/castanet, implemented in Python 3.10 and supported in Ubuntu Linux 22.04 and other Bash-like environments. The data for this study have been deposited in the European Nucleotide Archive (ENA) at EMBL-EBI under accession number PRJEB77004.
