## Supplementary data, spreadsheet 1 for "Castanet: a pipeline for rapid analysis of targeted multi-pathogen genomic data"

### Sheet: Sheet1
Castanet: a pipeline for rapid analysis of targeted multi-pathogen genomic data
Mayne., R., Gates, S., Geoghegan, C.G. et al. (2024)
Supplementary information: Spreadsheet 1
Sheet 1: Example numerical output from representative sample in dataset B.2.1, with key
sampleid	probetype	n_reads_all	n_reads_dedup	n_targets	n_genes	nmax_targets	nmax_genes	npos_max_probetype	npos_cov_probetype	amprate_mean	amprate_std	amprate_median	depth_mean	depth_std	depth_25pc	depth_median	depth_75pc	npos_cov_mindepth1	npos_cov_mindepth2	npos_cov_mindepth5	npos_cov_mindepth10	npos_cov_mindepth100	npos_cov_mindepth1000	udepth_mean	udepth_std	udepth_25pc	udepth_median	udepth_75pc	npos_dedup_cov_mindepth1	npos_dedup_cov_mindepth2	npos_dedup_cov_mindepth5	npos_dedup_cov_mindepth10	npos_dedup_cov_mindepth100	npos_dedup_cov_mindepth1000	reads_on_target	reads_on_target_dedup	prop_of_reads_on_target	prop_npos_cov1	prop_npos_cov2	prop_npos_cov5	prop_npos_cov10	prop_npos_cov100	prop_npos_cov1000	prop_ntargets	prop_ngenes	log10_depthmean	log10_udepthmean	clean_n_reads_all	clean_prop_of_reads_on_target
ERR10812874	enterobacteriaceae	63	47	34	23	148	53	23035	12074	1.37316	0.605186	1	0.362666	0.812756	0	0	0	4767	2455	0	0	0	0	0.274278	0.601897	0	0	0	4767	1242	0	0	0	0	38190	19311	0.00164965	0.206946	0.106577	0	0	0	0	0.22973	0.433962	0.134389	0.105264	16	0.000418958
ERR10812874	enterovirus_b	490	32	7	1	40	1	7453	7445	11.7442	8.45637	15.4444	20.4498	63.1385	0	0	0	1286	1148	1127	842	745	0	1.3569	3.62273	0	0	0	1286	1127	847	383	0	0	38190	19311	0.0128306	0.172548	0.154032	0.151214	0.112975	0.0999597	0	0.175	1	1.33142	0.372342	458	0.0119927
ERR10812874	enterovirus_c	374	16	4	1	21	1	7477	7444	21.6017	5.90272	23.8571	10.8548	47.5368	0	0	0	438	435	430	430	398	0	0.479738	2.0645	0	0	0	438	435	399	119	0	0	38190	19311	0.00979314	0.0585796	0.0581784	0.0575097	0.0575097	0.0532299	0	0.190476	1	1.07389	0.170185	358	0.00937418
ERR10812874	human	253	140	1	1	5	1	1859	1859	1.2464	0.448814	1	12.3583	31.1154	1	3	9	1560	1246	534	445	93	0	6.93007	12.1757	1	3	7	1560	1226	531	407	0	0	38190	19311	0.00662477	0.839161	0.670253	0.287251	0.239376	0.0500269	0	0.2	1	1.12575	0.899277	113	0.00295889
ERR10812874	paramyxoviridae_rsv	30602	15203	8	1	11	1	15359	15258	1.59146	0.730863	1.30901	444.587	706.081	51	151	560	14333	14173	13982	13783	8995	2083	219.725	271.34	42	151	301	14333	14087	13981	13748	8147	424	38190	19311	0.801309	0.933199	0.922781	0.910346	0.897389	0.58565	0.135621	0.727273	1	2.64893	2.34385	15399	0.403221
ERR10812874	staphylococcus_aureus	2572	1539	52	44	71	53	21868	18550	1.53335	0.825501	1.33333	18.6333	50.0507	0	1	9	11505	9691	7585	5274	1351	0	11.1393	29.4558	0	1	7	11505	8903	6756	4466	654	0	38190	19311	0.0673475	0.526111	0.443159	0.346854	0.241174	0.0617798	0	0.732394	0.830189	1.29299	1.08419	1033	0.027049
ERR10812874	staphylococcus_capitis	2217	1289	45	45	56	53	21189	18651	1.53163	0.721641	1.33333	15.8731	34.2098	0	4	18	14484	12872	10377	7745	549	0	9.29577	15.3991	0	4	12	14484	12348	9010	6294	0	0	38190	19311	0.0580518	0.683562	0.607485	0.489735	0.36552	0.0259097	0	0.803571	0.849057	1.22719	1.01266	928	0.0242996
ERR10812874	staphylococcus_epidermidis	865	508	47	45	59	53	21489	19197	1.36934	0.890975	1	5.1599	16.6853	0	1	4	12492	8546	4452	2216	194	0	3.29969	9.67985	0	1	3	12492	7940	3659	1480	85	0	38190	19311	0.0226499	0.581321	0.397692	0.207176	0.103123	0.00902787	0	0.79661	0.849057	0.789573	0.633437	357	0.009348
ERR10812874	streptococcus_agalactiae	218	165	45	37	85	53	21627	16161	1.31132	0.639063	1	1.21316	2.69287	0	0	2	8371	5411	1703	351	0	0	0.946872	2.13178	0	0	1	8371	4676	749	240	0	0	38190	19311	0.0057083	0.387062	0.250197	0.0787442	0.0162297	0	0	0.529412	0.698113	0.345013	0.289337	53	0.0013878
ERR10812874	streptococcus_pneumoniae	227	147	30	28	70	53	20682	12417	1.51847	0.807401	1	1.37405	3.59587	0	0	1	6883	4553	1546	867	0	0	0.918577	2.44972	0	0	1	6883	3319	924	371	0	0	38190	19311	0.00594396	0.332801	0.220143	0.074751	0.0419205	0	0	0.428571	0.528302	0.375489	0.282979	80	0.00209479
ERR10812874	streptococcus_pyogenes	122	97	12	12	32	30	12915	6687	1.28818	0.400739	1.125	1.42679	4.30654	0	0	0	2728	1993	1260	700	0	0	1.14441	3.47428	0	0	0	2728	1679	1096	611	0	0	38190	19311	0.00319455	0.211227	0.154317	0.097561	0.0542005	0	0	0.375	0.4	0.385032	0.331307	25	0.000654622
	Key	Explanation
	n_reads_all	Total reads
	n_reads_dedup	Unique reads
	n_targets	Number of targets from mapping reference mapped to
	n_genes	Number of genes mapped to
	nmax_targets	Total targets in mapping reference
	nmax_genes	Total genes in mapping reference
	npos_max_probetype	Maximum number of bases in assembled references for organism
	npos_cov_probetype	Number of positions in assembled reference covered
	amprate_mean	Mean amplification rate
	amprate_std	Standard deviation of amplification rate
	amprate_median	Median amplification rate
	depth_mean	Mean read depth
	depth_std	Standard deivation for depth
	depth_25pc	Depth lower quartile
	depth_median	Depth median
	depth_75pc	Depth upper quartile
	npos_cov_mindepthX	Number of positions covered at minimum depth X
	udepth_mean	Unique read depth mean
	updepth_std	Unique read depth standard deviation
	udepth_25pc	Unique read depth lower quartile
	udepth_median	Unique read depth median
	udepth_75pc	Unique read depth upper quartile
	npos_dedup_cov_mindepthX	Number of positions covered by unqiue reads at minimum depth X
	reads_on_target	Total reads mapped to all references in sample
	reads_on_target_dedup	Unique reads mapped to all references in sample
	prop_of_reads_on_target	Proportion of reads mapped to current target
	prop_npos_covX	Proportion of reads mapped to current target at minimum depth X
	prop_ntargets	Proportion of targets for current organism mapped to
	prop_ngenes	Proportion of genes for current organism mapped to
	log10_depthmean	Log10(Mean depth)
	log10_udepthmean	Log10(Unique read mean depth)
	clean_n_reads_all	Total reads - unique reads
	clean_prop_of_reads_on_target	clean_n_reads_all / reads_on_target

### Sheet: Sheet2
Castanet: a pipeline for rapid analysis of targeted multi-pathogen genomic data
Mayne., R., Gates, S., Geoghegan, C.G. et al. (2024)
Supplementary information: Spreadsheet 1
Sheet 2: Complete numerical output from all dataset B.2.1 experiments, showing range of organisms detected in addition to RSV
sampleid	probetype	n_reads_all	n_reads_dedup	n_targets	n_genes	nmax_targets	nmax_genes	npos_max_probetype	npos_cov_probetype	amprate_mean	amprate_std	amprate_median	depth_mean	depth_std	depth_25pc	depth_median	depth_75pc	npos_cov_mindepth1	npos_cov_mindepth2	npos_cov_mindepth5	npos_cov_mindepth10	npos_cov_mindepth100	npos_cov_mindepth1000	udepth_mean	udepth_std	udepth_25pc	udepth_median	udepth_75pc	npos_dedup_cov_mindepth1	npos_dedup_cov_mindepth2	npos_dedup_cov_mindepth5	npos_dedup_cov_mindepth10	npos_dedup_cov_mindepth100	npos_dedup_cov_mindepth1000	reads_on_target	reads_on_target_dedup	prop_of_reads_on_target	prop_npos_cov1	prop_npos_cov2	prop_npos_cov5	prop_npos_cov10	prop_npos_cov100	prop_npos_cov1000	prop_ntargets	prop_ngenes	log10_depthmean	log10_udepthmean	clean_n_reads_all	clean_prop_of_reads_on_target
ERR10812874	enterobacteriaceae	63	47	34	23	148	53	23035	12074	1.37316	0.605186	1	0.362666	0.812756	0	0	0	4767	2455	0	0	0	0	0.274278	0.601897	0	0	0	4767	1242	0	0	0	0	38190	19311	0.00164965	0.206946	0.106577	0	0	0	0	0.22973	0.433962	0.134389	0.105264	16	0.000418958
ERR10812874	enterovirus_b	490	32	7	1	40	1	7453	7445	11.7442	8.45637	15.4444	20.4498	63.1385	0	0	0	1286	1148	1127	842	745	0	1.3569	3.62273	0	0	0	1286	1127	847	383	0	0	38190	19311	0.0128306	0.172548	0.154032	0.151214	0.112975	0.0999597	0	0.175	1	1.33142	0.372342	458	0.0119927
ERR10812874	enterovirus_c	374	16	4	1	21	1	7477	7444	21.6017	5.90272	23.8571	10.8548	47.5368	0	0	0	438	435	430	430	398	0	0.479738	2.0645	0	0	0	438	435	399	119	0	0	38190	19311	0.00979314	0.0585796	0.0581784	0.0575097	0.0575097	0.0532299	0	0.190476	1	1.07389	0.170185	358	0.00937418
ERR10812874	human	253	140	1	1	5	1	1859	1859	1.2464	0.448814	1	12.3583	31.1154	1	3	9	1560	1246	534	445	93	0	6.93007	12.1757	1	3	7	1560	1226	531	407	0	0	38190	19311	0.00662477	0.839161	0.670253	0.287251	0.239376	0.0500269	0	0.2	1	1.12575	0.899277	113	0.00295889
ERR10812874	paramyxoviridae_rsv	30602	15203	8	1	11	1	15359	15258	1.59146	0.730863	1.30901	444.587	706.081	51	151	560	14333	14173	13982	13783	8995	2083	219.725	271.34	42	151	301	14333	14087	13981	13748	8147	424	38190	19311	0.801309	0.933199	0.922781	0.910346	0.897389	0.58565	0.135621	0.727273	1	2.64893	2.34385	15399	0.403221
ERR10812874	staphylococcus_aureus	2572	1539	52	44	71	53	21868	18550	1.53335	0.825501	1.33333	18.6333	50.0507	0	1	9	11505	9691	7585	5274	1351	0	11.1393	29.4558	0	1	7	11505	8903	6756	4466	654	0	38190	19311	0.0673475	0.526111	0.443159	0.346854	0.241174	0.0617798	0	0.732394	0.830189	1.29299	1.08419	1033	0.027049
ERR10812874	staphylococcus_capitis	2217	1289	45	45	56	53	21189	18651	1.53163	0.721641	1.33333	15.8731	34.2098	0	4	18	14484	12872	10377	7745	549	0	9.29577	15.3991	0	4	12	14484	12348	9010	6294	0	0	38190	19311	0.0580518	0.683562	0.607485	0.489735	0.36552	0.0259097	0	0.803571	0.849057	1.22719	1.01266	928	0.0242996
ERR10812874	staphylococcus_epidermidis	865	508	47	45	59	53	21489	19197	1.36934	0.890975	1	5.1599	16.6853	0	1	4	12492	8546	4452	2216	194	0	3.29969	9.67985	0	1	3	12492	7940	3659	1480	85	0	38190	19311	0.0226499	0.581321	0.397692	0.207176	0.103123	0.00902787	0	0.79661	0.849057	0.789573	0.633437	357	0.009348
ERR10812874	streptococcus_agalactiae	218	165	45	37	85	53	21627	16161	1.31132	0.639063	1	1.21316	2.69287	0	0	2	8371	5411	1703	351	0	0	0.946872	2.13178	0	0	1	8371	4676	749	240	0	0	38190	19311	0.0057083	0.387062	0.250197	0.0787442	0.0162297	0	0	0.529412	0.698113	0.345013	0.289337	53	0.0013878
ERR10812874	streptococcus_pneumoniae	227	147	30	28	70	53	20682	12417	1.51847	0.807401	1	1.37405	3.59587	0	0	1	6883	4553	1546	867	0	0	0.918577	2.44972	0	0	1	6883	3319	924	371	0	0	38190	19311	0.00594396	0.332801	0.220143	0.074751	0.0419205	0	0	0.428571	0.528302	0.375489	0.282979	80	0.00209479
ERR10812874	streptococcus_pyogenes	122	97	12	12	32	30	12915	6687	1.28818	0.400739	1.125	1.42679	4.30654	0	0	0	2728	1993	1260	700	0	0	1.14441	3.47428	0	0	0	2728	1679	1096	611	0	0	38190	19311	0.00319455	0.211227	0.154317	0.097561	0.0542005	0	0	0.375	0.4	0.385032	0.331307	25	0.000654622
ERR10812875	haemophilus_influenzae	340	132	31	31	52	52	21003	14709	1.26307	1.01068	1	1.92339	11.704	0	0	1	7039	2891	663	387	122	0	0.819502	2.66429	0	0	1	7039	2697	552	348	0	0	416095	137063	0.000817121	0.335143	0.137647	0.0315669	0.0184259	0.00580869	0	0.596154	0.596154	0.465887	0.259953	208	0.000499886
ERR10812875	moraxella_catarrhalis	354261	104529	53	53	53	53	21495	21495	3.32422	2.56755	2.63507	2506.44	3585.39	821	1540	2901	21495	21493	21492	21492	21360	14961	708.145	561.977	323	1540	913	21495	21493	21492	21491	20641	4438	416095	137063	0.851395	1	0.999907	0.99986	0.99986	0.993719	0.696022	1	1	3.39923	2.85073	249732	0.60018
ERR10812875	paramyxoviridae_rsv	57397	29896	5	1	11	1	15359	15359	1.88182	0.794085	1.60067	631.013	754.69	148	305	813	15323	15323	15309	15284	13485	2974	300.043	298.981	100	305	390	15323	15313	15301	15282	11545	815	416095	137063	0.137942	0.997656	0.997656	0.996745	0.995117	0.877987	0.193632	0.454545	1	2.80073	2.47863	27501	0.0660931
ERR10812875	streptococcus_pneumoniae	2579	1794	58	53	70	53	20682	20682	1.32909	0.397336	1.24	18.6573	21.5014	7	13	21	20409	19841	17734	13229	312	0	13.1219	11.6511	6	13	16	20409	19670	17206	10986	0	0	416095	137063	0.0061981	0.9868	0.959337	0.857461	0.639638	0.0150856	0	0.828571	1	1.29352	1.14989	785	0.00188659
ERR10812876	haemophilus_influenzae	49250	16453	52	52	52	52	21003	21003	2.63803	1.9041	1.92857	387.011	451.336	102	192	533.5	21003	21003	20929	20637	15877	2063	143.115	123.591	53	192	199	21003	20958	20680	20136	11450	0	394820	87251	0.12474	1	1	0.996477	0.982574	0.75594	0.0982241	1	1	2.58884	2.15871	32797	0.0830682
ERR10812876	paramyxoviridae_rsv	345406	70708	9	1	11	1	15359	15359	3.42453	4.24039	1.42929	5954.8	10174.9	215	630	8809.5	14754	14063	13924	13881	13210	6879	1155.28	1431.08	177	630	1744	14754	14063	13924	13869	13104	6262	394820	87251	0.874844	0.960609	0.91562	0.906569	0.90377	0.860082	0.447881	0.818182	1	3.77494	3.06306	274698	0.695755
ERR10812877	moraxella_catarrhalis	71559	23118	53	53	53	53	21495	21495	2.7916	2.17809	2.21324	590.162	897.439	174	320	623	21490	21490	21490	21490	19154	2969	198.788	183.106	79	320	252	21490	21490	21490	21471	14588	132	1428532	339435	0.0500927	0.999767	0.999767	0.999767	0.999767	0.891091	0.138125	1	1	2.77171	2.30057	48441	0.0339096
ERR10812877	paramyxoviridae_rsv	1024249	258120	5	1	11	1	15359	15359	3.03169	2.08146	2.22247	16197.6	19968.7	3474	7750	19768.5	15328	15328	15327	15327	15280	15160	4380.89	3510.51	1876	7750	5685	15328	15328	15320	15317	15271	14675	1428532	339435	0.716994	0.997982	0.997982	0.997917	0.997917	0.994856	0.987043	0.454545	1	4.20948	3.64166	766129	0.536305
ERR10812877	streptococcus_pneumoniae	332062	57788	59	53	70	53	20682	20682	6.93223	9.11533	4.55226	2839.27	2969.51	1185.25	2220.5	3617.5	20679	20679	20679	20679	20655	16571	556.464	446.645	243	2220.5	723	20679	20679	20679	20679	19577	2756	1428532	339435	0.23245	0.999855	0.999855	0.999855	0.999855	0.998695	0.801228	0.842857	1	3.45336	2.74622	274274	0.191997
ERR10812878	enterobacteriaceae	356	198	69	43	148	53	23035	19869	1.77569	1.05729	1.5	2.32429	4.26309	0	1	3	12312	8691	3286	1307	0	0	1.25149	1.94127	0	1	2	12312	6459	1635	140	0	0	3782613	415000	9.41e-05	0.534491	0.377295	0.142652	0.0567397	0	0	0.466216	0.811321	0.521699	0.352469	158	4.18e-05
ERR10812878	moraxella_catarrhalis	667381	90806	53	53	53	53	21495	21495	7.06392	7.91267	4.68125	5635.73	8913.38	1654	3197	5350.5	21495	21495	21490	21490	21489	18645	862.256	745.663	318	3197	1204	21495	21494	21490	21490	20629	6675	3782613	415000	0.176434	1	1	0.999767	0.999767	0.999721	0.867411	1	1	3.75103	2.93614	576575	0.152428
ERR10812878	paramyxoviridae_rsv	3112941	322958	10	1	11	1	15359	15359	6.47582	7.98985	3.22749	53877.4	84869.3	4349.5	10465	67277	15097	15085	15011	14747	14037	13218	5705.77	5861.32	1892	10465	8218	15097	15068	14798	14607	14015	12608	3782613	415000	0.82296	0.982942	0.98216	0.977342	0.960154	0.913927	0.860603	0.909091	1	4.73141	3.75639	2789983	0.737581
ERR10812878	pseudomonas_aeruginosa	350	213	43	43	55	53	21318	18843	1.3914	0.518121	1	2.45722	5.8568	0	1	2	11075	7137	3132	1233	0	0	1.54241	3.01792	0	1	2	11075	6203	1898	519	0	0	3782613	415000	9.25e-05	0.519514	0.334788	0.146918	0.0578384	0	0	0.781818	0.811321	0.538727	0.405245	137	3.62e-05
ERR10812878	streptococcus_pneumoniae	1088	525	56	52	70	53	20682	20442	2.10398	1.14268	2	8.96311	12.6814	2	5	11	18084	16572	11355	5736	25	0	4.26748	5.55674	1	5	5	18084	14459	5912	2078	0	0	3782613	415000	0.000287632	0.874384	0.801276	0.549028	0.277343	0.00120878	0	0.8	0.981132	0.998395	0.721603	563	0.000148839
ERR10812879	moraxella_catarrhalis	1163075	154627	53	53	53	53	21495	21495	7.51411	9.89245	4.57418	9397.95	14562.2	2894.5	5143	9943	21495	21495	21495	21495	21495	20490	1477.72	1228.97	525	5143	2094	21495	21495	21495	21495	21269	11672	1391701	205583	0.835722	1	1	1	1	1	0.953245	1	1	3.97308	3.16989	1008448	0.724615
ERR10812879	paramyxoviridae_rsv	9506	4819	8	1	11	1	15359	15258	1.65333	0.47319	1.53012	151.967	202.974	38	83	178	14189	13916	13805	13712	6939	127	78.9316	81.128	25	83	102	14189	13916	13796	13621	4083	0	1391701	205583	0.00683049	0.923823	0.906049	0.898822	0.892766	0.451787	0.00826877	0.727273	1	2.1846	1.90272	4687	0.00336782
ERR10812879	streptococcus_pneumoniae	217318	45262	59	53	70	53	20682	20679	6.01767	8.10304	3.49057	1976.98	2126.62	817	1348.5	2173	20679	20679	20679	20679	20653	13696	437.806	391.006	202	1348.5	524	20679	20679	20679	20676	19411	1738	1391701	205583	0.156153	0.999855	0.999855	0.999855	0.999855	0.998598	0.662218	0.842857	1	3.29622	2.64227	172056	0.12363
ERR10812880	enterobacteriaceae	251	37	6	5	148	53	23035	2256	3.05055	5.75467	1	1.01506	10.8349	0	0	0	1141	289	287	205	89	0	0.17825	1.56808	0	0	0	1141	288	199	115	0	0	2935468	476705	8.55e-05	0.0495333	0.0125461	0.0124593	0.0088995	0.00386369	0	0.0405405	0.0943396	0.304289	0.0712376	214	7.29e-05
ERR10812880	enterovirus_b	6	4	4	1	40	1	7453	7453	1.45162	0.440443	1.5	0.215618	0.800217	0	0	0	751	409	124	0	0	0	0.144103	0.50772	0	0	0	751	172	0	0	0	0	2935468	476705	2.04e-06	0.100765	0.0548772	0.0166376	0	0	0	0.1	1	0.0847971	0.0584651	2	6.81e-07
ERR10812880	enterovirus_c	9	5	4	1	21	1	7477	7457	1.29645	0.710647	1	0.219473	0.883084	0	0	0	479	475	71	0	0	0	0.18149	0.700858	0	0	0	479	475	0	0	0	0	2935468	476705	3.07e-06	0.0640631	0.0635282	0.00949579	0	0	0	0.190476	1	0.0861722	0.07243	4	1.36e-06
ERR10812880	enterovirus_d	5	3	2	1	5	1	7390	7367	1.88444	0.339906	2	0.220839	0.900578	0	0	0	450	395	0	0	0	0	0.113938	0.455022	0	0	0	450	392	0	0	0	0	2935468	476705	1.7e-06	0.0608931	0.0534506	0	0	0	0	0.4	1	0.0866584	0.0468609	2	6.81e-07
ERR10812880	haemophilus_influenzae	149	20	5	5	52	52	21003	2196	3.09684	2.99625	2	0.49312	6.18211	0	0	0	741	594	120	120	48	0	0.0802266	0.734011	0	0	0	741	159	72	63	0	0	2935468	476705	5.08e-05	0.0352807	0.0282817	0.00571347	0.00571347	0.00228539	0	0.0961538	0.0961538	0.174095	0.0335149	129	4.39e-05
ERR10812880	kingella_kingae	727	17	4	4	69	53	21903	3279	7.35737	18.0848	2	1.60133	33.092	0	0	0	569	527	186	49	47	0	0.0571155	0.551405	0	0	0	569	197	47	40	0	0	2935468	476705	0.000247661	0.0259782	0.0240606	0.00849199	0.00223714	0.00214583	0	0.057971	0.0754717	0.415196	0.0241224	710	0.000241869
ERR10812880	moraxella_catarrhalis	11464	1997	32	32	53	53	21495	13845	6.24623	9.93645	3.625	94.3333	235.29	0	4	70	11453	11093	10585	9725	4742	354	16.7739	34.4217	0	4	16	11453	10869	9160	7819	1133	0	2935468	476705	0.00390534	0.532822	0.516074	0.49244	0.452431	0.220609	0.0164689	0.603774	0.603774	1.97924	1.24978	9467	0.00322504
ERR10812880	paramyxoviridae_rsv	2920040	473756	6	1	11	1	15359	15359	4.5001	4.12258	2.96441	45944.8	62909.9	7831.5	18405	61266	15331	15328	15328	15327	15294	15271	8133.31	6073.13	3440	18405	11261	15331	15328	15326	15325	15282	15119	2935468	476705	0.994744	0.998177	0.997982	0.997982	0.997917	0.995768	0.99427	0.545455	1	4.66225	3.91032	2446284	0.833354
ERR10812880	staphylococcus_epidermidis	196	12	4	4	59	53	21489	1959	6.63994	11.9222	1.5	0.625204	6.37024	0	0	0	1001	722	389	176	43	0	0.0798548	0.409584	0	0	0	1001	509	0	0	0	0	2935468	476705	6.68e-05	0.046582	0.0335986	0.0181023	0.00819024	0.00200102	0	0.0677966	0.0754717	0.210908	0.0333654	184	6.27e-05
ERR10812880	streptococcus_agalactiae	370	29	8	8	85	53	21627	3636	7.35324	14.7738	1.5	1.26592	11.8606	0	0	0	1156	752	628	459	59	0	0.14186	0.750234	0	0	0	1156	685	175	0	0	0	2935468	476705	0.000126045	0.0534517	0.0347714	0.0290378	0.0212235	0.00272807	0	0.0941176	0.150943	0.355244	0.0576127	341	0.000116165
ERR10812880	streptococcus_pneumoniae	834	462	55	53	70	53	20682	20679	1.64049	0.913014	1.42262	6.91364	8.19744	2	4	9	19238	16635	10041	4933	0	0	4.03399	3.59627	2	4	6	19238	15724	6958	1367	0	0	2935468	476705	0.000284111	0.930181	0.804323	0.485495	0.238517	0	0	0.785714	1	0.898377	0.701912	372	0.000126726
ERR10812881	acinetobacter_baumannii	389	58	9	9	53	52	21114	3813	4.09106	4.26418	2.66667	1.82282	15.3968	0	0	0	1499	901	613	513	164	0	0.301648	2.2901	0	0	0	1499	608	222	213	0	0	153121	59293	0.00254047	0.0709955	0.0426731	0.0290329	0.0242967	0.00776736	0	0.169811	0.173077	0.450683	0.114494	331	0.00216169
ERR10812881	haemophilus_influenzae	418	56	6	6	52	52	21003	3081	3.32548	3.40584	1	2.29724	22.4906	0	0	0	1047	506	396	376	143	0	0.320288	2.57575	0	0	0	1047	493	364	157	0	0	153121	59293	0.00272987	0.04985	0.0240918	0.0188544	0.0179022	0.00680855	0	0.115385	0.115385	0.518151	0.120669	362	0.00236414
ERR10812881	moraxella_catarrhalis	51551	13450	53	53	53	53	21495	21495	2.98051	2.68831	2.2619	368.655	538.16	68	171	450	21467	21346	21053	20483	13674	1749	109.966	118.752	31	171	147	21467	21340	20754	20111	8447	0	153121	59293	0.336668	0.998697	0.993068	0.979437	0.952919	0.636148	0.0813678	1	1	2.5678	2.04519	38101	0.248829
ERR10812881	paramyxoviridae_rsv	84707	39231	5	1	11	1	15359	15359	1.75066	0.955669	1.36792	1345.23	1811.22	230	532	1769.5	15311	15305	15299	15271	14549	5633	623.769	638.689	179	532	852	15311	15304	15299	15271	14076	3104	153121	59293	0.553203	0.996875	0.996484	0.996093	0.99427	0.947262	0.366756	0.454545	1	3.12912	2.79572	45476	0.296994
ERR10812881	streptococcus_pneumoniae	15176	6386	56	53	70	53	20682	20679	2.25082	1.82489	1.75	125.935	188.242	41	77	146	20673	20673	20581	20010	7873	141	56.1672	56.9702	24	77	70	20673	20672	20361	19533	2382	0	153121	59293	0.0991112	0.999565	0.999565	0.995117	0.967508	0.380669	0.00681752	0.8	1	2.10358	1.75715	8790	0.0574056
ERR10812882	moraxella_catarrhalis	59465	19994	53	53	53	53	21495	21495	2.50616	2.06411	1.88889	485.515	940.64	127	242	466	21491	21491	21490	21478	17894	1407	167.814	160.627	66	242	201	21491	21490	21490	21396	12744	127	69291	25620	0.858192	0.999814	0.999814	0.999767	0.999209	0.832473	0.0654571	1	1	2.6871	2.22741	39471	0.569641
ERR10812882	paramyxoviridae_rsv	9265	5291	5	1	11	1	15359	15359	1.4322	0.437262	1.29268	156.117	222.298	19	56	218	15289	15269	15159	14040	6269	240	89.4993	100.586	16	56	130	15289	15269	15147	13512	4977	0	69291	25620	0.133711	0.995442	0.99414	0.986978	0.914122	0.408165	0.015626	0.454545	1	2.19622	1.95665	3974	0.0573523
ERR10812882	streptococcus_pneumoniae	238	178	44	42	70	53	20682	17520	1.31063	0.522635	1	1.92196	2.79349	0	1	3	12454	8520	2094	467	0	0	1.44899	1.94875	0	1	2	12454	7416	1074	284	0	0	69291	25620	0.00343479	0.602166	0.411952	0.101247	0.02258	0	0	0.628571	0.792453	0.465674	0.388987	60	0.000865913
ERR10812883	haemophilus_influenzae	3526	2030	51	51	52	52	21003	20649	1.51842	0.55369	1.375	26.3063	33.1509	7	16	31	19978	19474	17559	14396	920	0	16.1389	16.6402	6	16	21	19978	19004	16843	12059	57	0	4846	3006	0.72761	0.951197	0.927201	0.836023	0.685426	0.0438033	0	0.980769	0.980769	1.43626	1.23398	1496	0.308708
ERR10812883	paramyxoviridae_rsv	556	464	5	1	11	1	15359	15359	1.17433	0.211051	1.11111	8.44235	8.64584	3	5	11	14303	13009	8976	4734	0	0	6.98887	6.6823	2	5	10	14303	12876	8045	3955	0	0	4846	3006	0.114734	0.931246	0.846995	0.584413	0.308223	0	0	0.454545	1	0.97508	0.902485	92	0.0189847
ERR10812883	streptococcus_agalactiae	180	129	39	32	85	53	21627	14079	1.33948	0.536717	1	1.1629	2.62503	0	0	1	7432	4458	1591	589	0	0	0.855921	1.89021	0	0	1	7432	3643	1124	258	0	0	4846	3006	0.037144	0.343645	0.206131	0.0735655	0.0272345	0	0	0.458824	0.603774	0.335036	0.268559	51	0.0105241
ERR10812883	streptococcus_pneumoniae	134	91	35	34	70	53	20682	14415	1.446	0.947626	1	0.934919	2.20015	0	0	1	6858	3324	1064	402	0	0	0.654047	1.42694	0	0	1	6858	2339	687	97	0	0	4846	3006	0.0276517	0.331593	0.160719	0.0514457	0.0194372	0	0	0.5	0.641509	0.286663	0.218548	43	0.0088733
ERR10812883	streptococcus_pyogenes	102	81	15	15	32	30	12915	7284	1.1807	0.26371	1	1.48378	4.93469	0	0	1	3493	2114	1134	455	0	0	1.18142	3.94303	0	0	1	3493	2023	803	320	0	0	4846	3006	0.0210483	0.270461	0.163686	0.0878049	0.0352304	0	0	0.46875	0.5	0.395113	0.338739	21	0.00433347
ERR10812884	paramyxoviridae_rsv	211750	71476	5	1	11	1	15359	15359	2.27156	1.56244	1.6753	3613.32	5083.75	367	1095	4974	15327	15327	15326	15304	15173	7868	1204.63	1239.58	289	1095	1762.5	15327	15327	15292	15276	15095	6348	212235	71699	0.997715	0.997917	0.997917	0.997851	0.996419	0.98789	0.512273	0.454545	1	3.55803	3.08121	140274	0.660937
ERR10812884	stenotrophomonas_maltophilia	1	1	1	1	63	53	21678	735	1	0	1	0.00249101	0.0498478	0	0	0	54	0	0	0	0	0	0.00249101	0.0498478	0	0	0	54	0	0	0	0	0	212235	71699	4.71e-06	0.00249101	0	0	0	0	0	0.015873	0.0188679	0.00108048	0.00108048	0	0
ERR10812884	streptococcus_agalactiae	109	17	10	10	85	53	21627	4770	4.18973	6.22017	2	0.36066	3.20331	0	0	0	1019	633	380	192	0	0	0.0700976	0.35722	0	0	0	1019	371	0	0	0	0	212235	71699	0.000513582	0.047117	0.029269	0.0175706	0.00887779	0	0	0.117647	0.188679	0.13375	0.0294234	92	0.000433482
ERR10812884	streptococcus_pneumoniae	169	108	37	37	70	53	20682	16425	1.47072	0.744254	1	1.19819	2.15101	0	0	2	9067	5401	1661	227	0	0	0.805628	1.29635	0	0	1	9067	3712	522	0	0	0	212235	71699	0.000796287	0.438401	0.261145	0.0803114	0.0109757	0	0	0.528571	0.698113	0.342066	0.256628	61	0.000287417
ERR10812885	acinetobacter_baumannii	2332	141	13	13	53	52	21114	5658	11.1117	18.133	4.07143	9.91892	98.9611	0	0	0	1395	1201	1012	785	217	84	0.634603	4.45332	0	0	0	1395	1035	576	471	0	0	659147	169817	0.00353791	0.0660699	0.0568817	0.0479303	0.0371791	0.0102775	0.0039784	0.245283	0.25	1.03818	0.213412	2191	0.00332399
ERR10812885	bartonella_henselae	192	4	1	1	53	53	22545	465	43.8667	13.234	48	0.349612	8.18044	0	0	0	45	43	41	41	41	0	0.00754047	0.171709	0	0	0	45	43	0	0	0	0	659147	169817	0.000291286	0.00199601	0.0019073	0.00181858	0.00181858	0.00181858	0	0.0188679	0.0188679	0.130209	0.0032625	188	0.000285217
ERR10812885	haemophilus_influenzae	1382	119	3	3	52	52	21003	1692	9.79991	6.72514	10.4444	7.55083	59.8882	0	0	0	520	423	415	411	372	0	0.647193	4.97445	0	0	0	520	421	409	390	0	0	659147	169817	0.00209665	0.0247584	0.02014	0.0197591	0.0195686	0.0177118	0	0.0576923	0.0576923	0.932008	0.216745	1263	0.00191611
ERR10812885	kingella_kingae	342	19	2	2	69	53	21903	2370	8.2319	8.72774	3.5	0.983336	17.7978	0	0	0	168	93	92	89	60	0	0.0641465	0.97564	0	0	0	168	92	88	82	0	0	659147	169817	0.000518852	0.00767018	0.00424599	0.00420034	0.00406337	0.00273935	0	0.0289855	0.0377358	0.297396	0.0270014	323	0.000490027
ERR10812885	moraxella_catarrhalis	186082	29524	50	50	53	53	21495	20775	5.96692	5.25033	4.52778	1335.69	2038.12	100	523	1949	19090	18685	18354	18178	16154	8358	253.997	369.678	24	523	303	19090	18682	18147	17666	11293	1280	659147	169817	0.282307	0.888114	0.869272	0.853873	0.845685	0.751524	0.388835	0.943396	0.943396	3.12603	2.40654	156558	0.237516
ERR10812885	neisseria_meningitidis	675	40	1	1	27	26	11940	372	8.04643	7.05383	2	5.31457	54.7811	0	0	0	263	263	125	123	116	0	0.353685	3.45089	0	0	0	263	125	122	116	0	0	659147	169817	0.00102405	0.0220268	0.0220268	0.010469	0.0103015	0.00971524	0	0.037037	0.0384615	0.800344	0.131518	635	0.000963366
ERR10812885	paramyxoviridae_rsv	465558	139037	5	1	11	1	15359	15359	2.46544	1.73041	1.75523	7071.98	9741.32	416.5	2349	9837	15327	15327	15319	15303	15226	8621	2197.31	2551.07	325	2349	2961.5	15327	15327	15317	15289	15160	8076	659147	169817	0.706304	0.997917	0.997917	0.997396	0.996354	0.991341	0.5613	0.454545	1	3.8496	3.34209	326521	0.495369
ERR10812885	pseudomonas_aeruginosa	373	11	4	4	55	53	21318	2745	10.9229	19.5673	1	0.875833	17.8132	0	0	0	251	94	52	51	50	0	0.0270663	0.377216	0	0	0	251	51	50	0	0	0	659147	169817	0.000565883	0.0117741	0.00440942	0.00243925	0.00239234	0.00234544	0	0.0727273	0.0754717	0.273194	0.0115985	362	0.000549195
ERR10812885	serratia_marcescens	335	13	3	3	54	53	21603	873	6.50634	11.072	1	0.664167	14.51	0	0	0	231	71	69	64	41	0	0.0351803	0.522212	0	0	0	231	71	63	41	0	0	659147	169817	0.000508233	0.010693	0.00328658	0.003194	0.00296255	0.00189788	0	0.0555556	0.0566038	0.221197	0.015016	322	0.00048851
ERR10812885	staphylococcus_epidermidis	107	34	18	18	59	53	21489	8232	2.00982	2.64858	1	0.481083	3.00127	0	0	0	3159	963	328	171	0	0	0.183955	0.521751	0	0	0	3159	560	48	0	0	0	659147	169817	0.000162331	0.147005	0.0448136	0.0152636	0.00795756	0	0	0.305085	0.339623	0.170579	0.073335	73	0.000110749
ERR10812885	streptococcus_agalactiae	123	29	11	11	85	53	21627	4683	2.5346	4.38481	1	0.452259	3.27078	0	0	0	1473	748	556	208	0	0	0.149535	0.685691	0	0	0	1473	742	148	0	0	0	659147	169817	0.000186605	0.0681093	0.0345864	0.0257086	0.00961761	0	0	0.129412	0.207547	0.162044	0.0605223	94	0.000142609
ERR10812885	streptococcus_pneumoniae	956	657	56	52	70	53	20682	20442	1.35426	0.477931	1.22222	7.20022	10.3083	2	4	9	18232	15596	9144	4364	0	0	5.17387	7.21525	1	4	6	18232	14788	7211	2888	0	0	659147	169817	0.00145036	0.88154	0.754086	0.442124	0.211005	0	0	0.8	0.981132	0.913826	0.790558	299	0.000453617
ERR10812886	haemophilus_influenzae	342	260	46	46	52	52	21003	19494	1.18472	0.427911	1	2.58701	3.62698	0	1	3	13995	9482	3954	1281	0	0	2.08946	2.74984	0	1	3	13995	9213	2722	494	0	0	1842151	354121	0.000185653	0.666333	0.451459	0.188259	0.0609913	0	0	0.884615	0.884615	0.554733	0.489883	82	4.45e-05
ERR10812886	paramyxoviridae_rsv	1819268	344284	5	1	11	1	15359	15359	3.81422	3.69733	2.35212	30282.5	41940.8	3336.5	10274	38970.5	15328	15328	15327	15327	15300	15201	5973.16	5212.76	1972	10274	9043	15328	15328	15326	15320	15284	14404	1842151	354121	0.987578	0.997982	0.997982	0.997917	0.997917	0.996159	0.989713	0.454545	1	4.48121	3.77628	1474984	0.800686
ERR10812886	streptococcus_agalactiae	28	20	12	12	85	53	21627	6111	1.2684	0.53533	1	0.14935	0.663733	0	0	0	1671	644	157	0	0	0	0.111666	0.438755	0	0	0	1671	479	0	0	0	0	1842151	354121	1.52e-05	0.0772645	0.0297776	0.00725944	0	0	0	0.141176	0.226415	0.0604524	0.0459743	8	4.34e-06
ERR10812886	streptococcus_pneumoniae	22414	9472	63	53	70	53	20682	20682	2.20322	1.86129	1.69811	174.592	281.346	40	81	203	20679	20679	20657	20351	8905	559	81.5159	122.215	23	81	94	20679	20562	20426	19490	4948	112	1842151	354121	0.0121673	0.999855	0.999855	0.998791	0.983996	0.430568	0.0270283	0.9	1	2.2445	1.91654	12942	0.00702548
ERR10812886	streptococcus_pyogenes	15	15	10	10	32	30	12915	4695	1	0	1	0.108246	0.391021	0	0	0	1130	172	0	0	0	0	0.108246	0.391021	0	0	0	1130	172	0	0	0	0	1842151	354121	8.14e-06	0.0874952	0.0133178	0	0	0	0	0.3125	0.333333	0.0446363	0.0446363	0	0
ERR10812887	acinetobacter_baumannii	321	55	13	13	53	52	21114	5739	4.30838	7.1456	2	1.40755	12.2249	0	0	0	1424	932	431	283	164	0	0.272236	2.22366	0	0	0	1424	486	219	132	0	0	38356	9837	0.00836896	0.0674434	0.0441413	0.020413	0.0134034	0.00776736	0	0.245283	0.25	0.381575	0.104568	266	0.00693503
ERR10812887	enterovirus_b	2334	32	9	1	40	1	7453	7432	19.322	24.204	6	21.2098	202.666	0	0	0	1074	1074	1074	463	66	65	0.367369	2.11263	0	0	0	1074	185	66	65	0	0	38356	9837	0.060851	0.144103	0.144103	0.144103	0.0621226	0.00885549	0.00872132	0.225	1	1.34655	0.135886	2302	0.0600167
ERR10812887	enterovirus_c	530	47	6	1	21	1	7477	7462	8.94546	7.83546	3.96154	6.42892	46.7332	0	0	0	494	485	481	472	86	0	0.620169	3.06881	0	0	0	494	428	346	129	0	0	38356	9837	0.0138179	0.0660693	0.0648656	0.0643306	0.0631269	0.0115019	0	0.285714	1	0.870925	0.20956	483	0.0125926
ERR10812887	enterovirus_d	77	21	4	1	5	1	7390	7390	4.19404	1.87063	3.75	1.43613	8.6115	0	0	0	266	230	230	230	0	0	0.369418	2.33533	0	0	0	266	230	176	137	0	0	38356	9837	0.00200751	0.0359946	0.0311231	0.0311231	0.0311231	0	0	0.8	1	0.3867	0.136536	56	0.00146001
ERR10812887	haemophilus_influenzae	281	57	3	3	52	52	21003	1692	5.11313	2.35873	5.2	1.54664	12.8949	0	0	0	411	410	405	383	122	0	0.299862	2.45057	0	0	0	411	405	375	341	0	0	38356	9837	0.0073261	0.0195686	0.019521	0.019283	0.0182355	0.00580869	0	0.0576923	0.0576923	0.405967	0.113897	224	0.00584003
ERR10812887	kingella_kingae	39	6	2	2	69	53	21903	2031	3.93897	3.12102	2	0.113729	1.99531	0	0	0	145	92	82	60	0	0	0.0198603	0.283819	0	0	0	145	89	59	0	0	0	38356	9837	0.00101679	0.0066201	0.00420034	0.00374378	0.00273935	0	0	0.0289855	0.0377358	0.0467794	0.00854068	33	0.000860361
ERR10812887	moraxella_catarrhalis	34247	9454	49	49	53	53	21495	20640	3.19819	2.10194	2.65714	243.889	463.659	19	89	312	18521	18274	17892	17401	10137	571	75.5318	106.89	9	89	97	18521	18115	17100	16004	5260	0	38356	9837	0.892872	0.861642	0.850151	0.83238	0.809537	0.471598	0.0265643	0.924528	0.924528	2.38897	1.88384	24793	0.646392
ERR10812887	neisseria_meningitidis	130	16	1	1	27	26	11940	372	6.6119	2.10994	6	0.992127	10.3703	0	0	0	125	123	116	116	57	0	0.141457	1.42572	0	0	0	125	123	116	111	0	0	38356	9837	0.0033893	0.010469	0.0103015	0.00971524	0.00971524	0.00477387	0	0.037037	0.0384615	0.299317	0.0574597	114	0.00297216
ERR10812887	paramyxoviridae_rsv	90	82	3	1	11	1	15359	15359	1.05637	0.160483	1	1.6311	2.59673	0	1	2	9526	4918	1345	475	0	0	1.48571	2.22892	0	1	2	9526	4769	919	331	0	0	38356	9837	0.00234644	0.620223	0.320203	0.0875708	0.0309265	0	0	0.272727	1	0.420137	0.39545	8	0.000208572
ERR10812887	pseudomonas_aeruginosa	99	7	2	2	55	53	21318	708	6.73854	8.00635	1	0.232714	4.70914	0	0	0	144	50	50	50	0	0	0.0176377	0.282173	0	0	0	144	50	48	0	0	0	38356	9837	0.00258108	0.00675485	0.00234544	0.00234544	0.00234544	0	0	0.0363636	0.0377358	0.0908624	0.00759318	92	0.00239858
ERR10812887	streptococcus_pneumoniae	13	10	9	9	70	53	20682	4260	1.31075	0.462799	1	0.119718	0.402678	0	0	0	1889	587	0	0	0	0	0.0913355	0.288086	0	0	0	1889	0	0	0	0	0	38356	9837	0.00033893	0.0913355	0.0283822	0	0	0	0	0.128571	0.169811	0.0491085	0.0379583	3	7.82e-05
ERR10812888	enterobacteriaceae	139	111	46	36	148	53	23035	17793	1.18625	0.396335	1	0.953723	1.67496	0	0	1	9859	4885	1112	61	0	0	0.786629	1.30019	0	0	1	9859	4123	552	14	0	0	2344247	338128	5.93e-05	0.428001	0.212069	0.0482744	0.00264814	0	0	0.310811	0.679245	0.290863	0.252034	28	1.19e-05
ERR10812888	paramyxoviridae_rsv	2343604	337726	5	1	11	1	15359	15359	4.95608	5.59345	2.81135	42259.4	63538	2955	9479	60170.5	15329	15329	15327	15327	15289	15052	6139.99	5794.91	1774.5	9479	9310	15329	15327	15326	15320	15271	13770	2344247	338128	0.999726	0.998047	0.998047	0.997917	0.997917	0.995442	0.980012	0.454545	1	4.62593	3.78824	2005878	0.85566
ERR10812888	plasmodium	85	51	1	1	54	1	4395	1859	1.27558	0.706774	1	2.50353	7.33363	0	0	1	1559	577	376	354	0	0	1.62753	5.07229	0	0	1	1559	577	372	231	0	0	2344247	338128	3.63e-05	0.354721	0.131286	0.0855518	0.0805461	0	0	0.0185185	1	0.544505	0.419548	34	1.45e-05
ERR10812888	staphylococcus_aureus	14	13	9	9	71	53	21868	4725	1.04448	0.206161	1	0.0762758	0.334634	0	0	0	1214	454	0	0	0	0	0.0738065	0.323948	0	0	0	1214	400	0	0	0	0	2344247	338128	5.97e-06	0.0555149	0.0207609	0	0	0	0	0.126761	0.169811	0.0319236	0.030926	1	4.27e-07
ERR10812888	staphylococcus_capitis	16	14	8	8	56	53	21189	3513	1.25494	0.345529	1	0.0975506	0.47194	0	0	0	1063	581	0	0	0	0	0.0776818	0.371868	0	0	0	1063	460	0	0	0	0	2344247	338128	6.83e-06	0.0501675	0.0274199	0	0	0	0	0.142857	0.150943	0.0404246	0.0324906	2	8.53e-07
ERR10812888	staphylococcus_epidermidis	93	67	28	28	59	53	21489	12912	1.26772	0.463792	1	0.564661	1.25916	0	0	1	5997	2761	459	0	0	0	0.433478	0.898993	0	0	1	5997	1950	241	0	0	0	2344247	338128	3.97e-05	0.279073	0.128484	0.0213598	0	0	0	0.474576	0.528302	0.19442	0.156391	26	1.11e-05
ERR10812888	streptococcus_agalactiae	21	7	6	6	85	53	21627	2625	2.33819	2.53401	2	0.073473	0.611773	0	0	0	618	355	59	59	0	0	0.0319046	0.193765	0	0	0	618	72	0	0	0	0	2344247	338128	8.96e-06	0.0285754	0.0164147	0.00272807	0.00272807	0	0	0.0705882	0.113208	0.0307911	0.0136395	14	5.97e-06
ERR10812888	streptococcus_pneumoniae	27	16	12	12	70	53	20682	5676	1.69062	1.14293	1	0.174935	0.639537	0	0	0	2046	912	49	0	0	0	0.105599	0.328318	0	0	0	2046	138	0	0	0	0	2344247	338128	1.15e-05	0.0989266	0.0440963	0.00236921	0	0	0	0.171429	0.226415	0.0700137	0.0435977	11	4.69e-06
ERR10812888	streptococcus_pyogenes	6	3	3	3	32	30	12915	1515	2.19774	0.850653	2	0.03012	0.274237	0	0	0	177	127	0	0	0	0	0.013705	0.116263	0	0	0	177	0	0	0	0	0	2344247	338128	2.56e-06	0.013705	0.00983353	0	0	0	0	0.09375	0.1	0.0128878	0.00591159	3	1.28e-06
ERR10812888	trypanosoma	2	2	1	1	10	1	2374	2227	1	0	1	0.0505476	0.302986	0	0	0	68	52	0	0	0	0	0.0505476	0.302986	0	0	0	68	52	0	0	0	0	2344247	338128	8.53e-07	0.0286436	0.021904	0	0	0	0	0.1	1	0.0214157	0.0214157	0	0
ERR10812889	moraxella_catarrhalis	1134	757	46	46	53	53	21495	19980	1.37128	0.543589	1.2	9.05159	16.4588	2	5	9	18207	16145	10907	4981	156	0	5.80442	8.01874	1	5	7	18207	15792	8947	3384	0	0	1577	1082	0.719087	0.847034	0.751105	0.50742	0.231728	0.0072575	0	0.867925	0.867925	1.00223	0.832791	377	0.239062
ERR10812889	paramyxoviridae_rsv	69	53	4	1	11	1	15359	15359	1.25398	0.41521	1	1.00729	1.33928	0	1	2	7742	4162	480	0	0	0	0.801029	1.01816	0	1	1	7742	3118	139	0	0	0	1577	1082	0.043754	0.504069	0.270981	0.031252	0	0	0	0.363636	1	0.302611	0.255521	16	0.0101458
ERR10812889	streptococcus_pneumoniae	285	196	50	48	70	53	20682	19128	1.38685	0.723914	1	2.19529	2.59055	0	1	3	14545	9892	2335	578	0	0	1.58756	1.62024	0	1	3	14545	8191	1279	0	0	0	1577	1082	0.180723	0.703269	0.47829	0.1129	0.027947	0	0	0.714286	0.90566	0.50451	0.412891	89	0.0564363
ERR10812890	enterovirus_b	10	2	1	1	40	1	7453	7410	4.81395	0.842361	5	0.0552798	0.739815	0	0	0	43	41	41	41	0	0	0.0112706	0.148815	0	0	0	43	41	0	0	0	0	1413	931	0.00707714	0.00576949	0.00550114	0.00550114	0.00550114	0	0	0.025	1	0.0233676	0.00486739	8	0.00566171
ERR10812890	enterovirus_c	67	13	4	1	21	1	7477	7469	5.56635	3.53095	7	0.612278	5.21729	0	0	0	238	209	160	66	0	0	0.0958941	0.709914	0	0	0	238	139	57	0	0	0	1413	931	0.0474168	0.0318309	0.0279524	0.021399	0.00882707	0	0	0.190476	1	0.20744	0.0397686	54	0.0382166
ERR10812890	enterovirus_d	16	1	1	1	5	1	7390	7333	16	0	16	0.108254	1.31162	0	0	0	50	50	50	50	0	0	0.0067659	0.0819764	0	0	0	50	0	0	0	0	0	1413	931	0.0113234	0.0067659	0.0067659	0.0067659	0.0067659	0	0	0.2	1	0.0446395	0.0029285	15	0.0106157
ERR10812890	paramyxoviridae_rsv	1121	813	5	1	11	1	15359	15359	1.21956	0.257885	1.16667	15.129	20.4399	1	6	21	11984	10107	8029	7153	0	0	11.2072	13.5353	1	6	18	11984	9929	7985	6566	0	0	1413	931	0.793347	0.780259	0.658051	0.522755	0.46572	0	0	0.454545	1	1.20761	1.08662	308	0.217976
